# Whole genome sequencing elucidates the species-wide diversity and evolution of fungicide resistance in the early blight pathogen *Alternaria solani*

**DOI:** 10.1101/2021.06.28.450143

**Authors:** Severin Einspanier, Tamara Susanto, Nicole Metz, Pieter J. Wolters, Vivianne G.A.A. Vleeshouwers, Åsa Lankinen, Erland Liljeroth, Sofie Landschoot, Žarko Ivanović, Ralph Hückelhoven, Hans Hausladen, Remco Stam

## Abstract

Early blight of potato is caused by the fungal pathogen *Alternaria solani* and is an increasing problem worldwide. The primary strategy to control the disease is applying fungicides such as succinate dehydrogenase inhibitors (SDHI). SDHI-resistant strains, showing reduced sensitivity to treatments, appeared in Germany in 2013, five years after the introduction of SDHIs. Two primary mutations in the Sdh complex (SdhB-H278Y and SdhC-H134R) have been frequently found throughout Europe. How these resistances arose and spread, and whether they are linked to other genomic features, remains unknown.

We performed whole-genome sequencing for *A. solani* isolates from potato fields across Europe (Germany, Sweden, Belgium, and Serbia) to better understand the pathogen’s genetic diversity in general and understand the development and spread of the genetic mutations that lead to SDHI resistance. We used ancestry analysis and phylogenetics to determine the genetic background of 48 isolates. The isolates can be grouped into 7 genotypes. These genotypes do not show a geographical pattern but appear spread throughout Europe. The *Sdh* mutations appear in different genetic backgrounds, suggesting they arose independently, and the observed admixtures might indicate a higher adaptive potential in the fungus than previously thought.

Our research gives insights into the genetic diversity of *A. solani* on a genome level. The mixed occurrence of different genotypes and apparent admixture in the populations indicate higher genomic complexity than anticipated. The conclusion that SDHI tolerance arose multiple times independently has important implications for future fungicide resistance management strategies. These should not solely focus on preventing the spread of isolates between locations but also on limiting population size and the selective pressure posed by fungicides in a given field to avoid the rise of new mutations in other genetic backgrounds.
