## Supplemental Table for "Whole genome sequencing elucidates the species-wide diversity and evolution of fungicide resistance in the early blight pathogen *Alternaria solani*": TableS1_distance.BE_SL002.excluded.tab

	SE_EL009	SE_EL005	SE_EL010	SE_EL006	SE_EL011	SE_EL007	BE_SL004	BE_SL005	BE_SL001	BE_SL007	BE_SL008	BE_SL006	BE_SL003	SE_EL012	SE_EL001	SE_EL002	SE_EL008	SE_EL003	SE_EL004	RS_ZI008	RS_ZI001	RS_ZI002	RS_ZI006	RS_ZI005	RS_ZI007	RS_ZI003	RS_ZI004	DE_NM015	DE_NM020	US_NM022	DE_NM006	DE_NM007	DE_NM008	DE_NM009	DE_NM010	DE_NM011	DE_NM014	DE_NM016	DE_NM017	DE_NM018	DE_NM019	DE_NM012	DE_NM013	US_JW001	US_JW002	US_JW003	US_JW004
SE_EL009	0	38911	46762	32970	33013	47962	45558	18111	47905	62334	52780	54489	46970	40024	20285	20371	46819	39990	40049	18044	20401	20361	18114	18060	18031	50692	51401	50080	46001	48115	46883	48222	48049	48117	45922	46840	48000	18062	62487	46056	52345	46028	46858	27506	20370	27804	28042
SE_EL005	38911	0	27342	23649	23647	18825	46772	38136	18839	58406	51332	54580	35083	38018	28397	28413	34723	38096	38176	38062	28470	28499	38074	38046	38088	53033	48058	50051	25863	19198	52427	19162	19086	19186	25725	27372	19091	38081	56485	25846	52746	25980	27471	43867	28394	44028	44140
SE_EL010	46762	27342	0	31526	31435	21590	49253	48637	21592	58390	51328	60447	38325	31104	45710	45791	38239	31167	31264	48633	45854	45847	48638	48555	48601	56682	56766	55327	16325	21958	54894	21916	21788	21975	16200	1333	21956	48633	61316	16305	60321	16466	1324	47893	45745	48117	48348
SE_EL006	32970	23649	31526	0	879	23214	49134	36387	23180	62997	52092	58038	40186	39202	24201	24282	40043	39221	39244	36281	24474	24425	36327	36284	36304	53638	51757	53167	34620	23538	52506	23490	23432	23436	34472	31666	23330	36302	64077	34552	56635	34580	31720	40016	24305	40177	40501
SE_EL011	33013	23647	31435	879	0	23268	49183	36514	23168	63025	52139	58169	40326	39116	24228	24281	40185	39129	39154	36434	24535	24531	36443	36406	36424	53705	51792	53265	34580	23560	52621	23498	23440	23468	34426	31660	23358	36471	64114	34526	56716	34589	31632	40093	24384	40277	40577
SE_EL007	47962	18825	21590	23214	23268	0	48663	47789	1040	58252	54689	57155	26079	39268	45715	45726	25936	39330	39403	47737	45763	45780	47793	47714	47735	56845	54409	54711	21187	1399	56786	1182	1284	1299	21204	21727	1352	47788	56562	21137	58573	21457	21776	49661	45685	49866	49872
BE_SL004	45558	46772	49253	49134	49183	48663	0	43945	48806	47516	36703	49358	47443	42563	45738	45708	47300	42575	42648	43818	45800	45782	43953	43868	43907	40629	39256	52510	47682	48982	50426	48975	48835	48993	47428	49405	48904	44006	55756	47630	38981	47730	49447	47474	45671	47657	47665
BE_SL005	18111	38136	48637	36387	36514	47789	43945	0	47899	58814	49399	53431	45086	41383	20754	20761	44847	41399	41427	918	20692	20643	989	822	926	50026	49509	50680	46874	48021	45666	48118	47943	48086	46676	48718	47975	1205	58396	46710	49393	46892	48779	32254	20820	32486	32620
BE_SL001	47905	18839	21592	23180	23168	1040	48806	47899	0	58307	54708	57114	26039	39185	45702	45731	25850	39352	39350	47839	45855	45862	47849	47816	47823	56805	54341	54667	21156	1479	56741	1300	1288	1349	21244	21786	1308	47766	56637	21230	58531	21417	21774	49627	45713	49778	49896
BE_SL007	62334	58406	58390	62997	63025	58252	47516	58814	58307	0	51823	55123	54274	59996	61294	61300	54102	59953	59986	58833	61331	61302	58857	58769	58812	44085	46236	58575	60261	58441	58365	58465	58315	58528	60150	58415	58400	58882	29414	60309	44948	60277	58449	62499	61229	62612	62525
BE_SL008	52780	51332	51328	52092	52139	54689	36703	49399	54708	51823	0	48231	54191	45272	51357	51334	54013	45249	45312	49405	51322	51371	49368	49342	49309	39870	41667	54378	50999	55006	48543	54857	54839	54973	50951	51345	54806	49320	52402	50998	39729	51105	51369	51868	51392	51965	52065
BE_SL006	54489	54580	60447	58038	58169	57155	49358	53431	57114	55123	48231	0	52888	54714	54884	54954	52619	54615	54696	53359	54843	54891	53413	53383	53314	47154	47212	52872	59919	57421	53800	57393	57264	57460	59994	60527	57237	53465	58571	60061	43219	60206	60418	55023	54871	55167	55094
BE_SL003	46970	35083	38325	40186	40326	26079	47443	45086	26039	54274	54191	52888	0	41930	45210	45314	1434	41914	41947	45020	45217	45312	45033	44977	44985	51868	54905	54612	38426	26244	32727	26263	26098	26295	38426	38537	26186	45056	56406	38403	54073	38577	38502	48373	45281	48458	48491
SE_EL012	40024	38018	31104	39202	39116	39268	42563	41383	39185	59996	45272	54714	41930	0	40659	40635	41785	1101	1085	41359	40811	40842	41386	41313	41298	52635	50939	51248	36040	39504	45804	39516	39459	39592	36136	31295	39523	41396	62609	36143	53407	36237	31363	41807	40677	42032	42378
SE_EL001	20285	28397	45710	24201	24228	45715	45738	20754	45702	61294	51357	54884	45210	40659	0	990	45066	40646	40708	20703	1083	1149	20725	20687	20674	49804	47315	51235	45822	45967	46374	45935	45837	45897	45727	45754	45737	20801	61002	45833	51018	45902	45844	31451	1196	31614	31876
SE_EL002	20371	28413	45791	24282	24281	45726	45708	20761	45731	61300	51334	54954	45314	40635	990	0	45108	40575	40704	20739	1166	1252	20792	20741	20728	49784	47422	51323	45897	46026	46452	45924	45853	45922	45705	45850	45752	20863	60997	45780	51080	45916	45880	31483	1299	31690	31985
SE_EL008	46819	34723	38239	40043	40185	25936	47300	44847	25850	54102	54013	52619	1434	41785	45066	45108	0	41773	41736	44839	44983	45088	44878	44836	44852	51719	54806	54413	38278	26171	32492	26128	26070	26216	38196	38415	26134	44881	56315	38217	53963	38373	38421	48296	45115	48370	48455
SE_EL003	39990	38096	31167	39221	39129	39330	42575	41399	39352	59953	45249	54615	41914	1101	40646	40575	41773	0	1063	41357	40692	40807	41373	41365	41295	52581	50954	51238	36180	39570	45787	39542	39524	39576	36150	31370	39552	41431	62555	36171	53339	36315	31428	41790	40641	41950	42321
SE_EL004	40049	38176	31264	39244	39154	39403	42648	41427	39350	59986	45312	54696	41947	1085	40708	40704	41736	1063	0	41349	40820	40860	41392	41303	41287	52605	50947	51248	36188	39690	45814	39640	39602	39746	36220	31441	39664	41475	62600	36263	53383	36396	31576	41846	40758	42015	42368
RS_ZI008	18044	38062	48633	36281	36434	47737	43818	918	47839	58833	49405	53359	45020	41359	20703	20739	44839	41357	41349	0	20628	20519	991	941	894	49964	49546	50685	46860	48005	45685	48058	47833	48016	46648	48672	47911	1236	58328	46696	49388	46873	48783	32152	20678	32405	32476
RS_ZI001	20401	28470	45854	24474	24535	45763	45800	20692	45855	61331	51322	54843	45217	40811	1083	1166	44983	40692	40820	20628	0	1076	20683	20713	20639	49811	47441	51336	46015	46108	46385	46016	45930	46001	45781	45926	45844	20833	60907	45831	51024	45957	45974	31597	1451	31710	32038
RS_ZI002	20361	28499	45847	24425	24531	45780	45782	20643	45862	61302	51371	54891	45312	40842	1149	1252	45088	40807	40860	20519	1076	0	20632	20646	20648	49835	47333	51274	46003	46054	46382	46066	45885	45980	45811	45895	45886	20844	60920	45857	50969	46034	45987	31636	1351	31821	31972
RS_ZI006	18114	38074	48638	36327	36443	47793	43953	989	47849	58857	49368	53413	45033	41386	20725	20792	44878	41373	41392	991	20683	20632	0	1002	916	50010	49535	50634	46878	48033	45585	48082	47852	48080	46606	48672	47979	1379	58369	46774	49351	46880	48765	32159	20771	32451	32466
RS_ZI005	18060	38046	48555	36284	36406	47714	43868	822	47816	58769	49342	53383	44977	41313	20687	20741	44836	41365	41303	941	20713	20646	1002	0	854	49957	49433	50622	46787	47938	45609	48021	47880	48025	46653	48650	47928	1269	58348	46659	49368	46875	48719	32215	20755	32466	32549
RS_ZI007	18031	38088	48601	36304	36424	47735	43907	926	47823	58812	49309	53314	44985	41298	20674	20728	44852	41295	41287	894	20639	20648	916	854	0	49909	49469	50651	46786	48017	45644	48028	47890	48064	46604	48658	47913	1275	58410	46608	49276	46834	48667	32097	20739	32418	32504
RS_ZI003	50692	53033	56682	53638	53705	56845	40629	50026	56805	44085	39870	47154	51868	52635	49804	49784	51719	52581	52605	49964	49811	49835	50010	49957	49909	0	32313	56068	58189	57077	51615	57032	56894	57095	58022	56724	56865	49996	53583	58225	36615	58235	56714	53978	49732	54151	54172
RS_ZI004	51401	48058	56766	51757	51792	54409	39256	49509	54341	46236	41667	47212	54905	50939	47315	47422	54806	50954	50947	49546	47441	47333	49535	49433	49469	32313	0	52576	55341	54604	53213	54580	54505	54604	55347	56833	54444	49481	53202	55374	27311	55482	56821	53029	47357	53191	53198
DE_NM015	50080	50051	55327	53167	53265	54711	52510	50680	54667	58575	54378	52872	54612	51248	51235	51323	54413	51238	51248	50685	51336	51274	50634	50622	50651	56068	52576	0	53449	54858	52861	54884	54806	54899	53504	55302	54820	50607	61318	53467	52854	53499	55301	53525	51335	53658	53757
DE_NM020	46001	25863	16325	34620	34580	21187	47682	46874	21156	60261	50999	59919	38426	36040	45822	45897	38278	36180	36188	46860	46015	46003	46878	46787	46786	58189	55341	53449	0	21293	54411	21386	21322	21447	1426	16392	21372	46776	57559	1235	58018	1546	16390	49158	45882	49380	49582
US_NM022	48115	19198	21958	23538	23560	1399	48982	48021	1479	58441	55006	57421	26244	39504	45967	46026	26171	39570	39690	48005	46108	46054	48033	47938	48017	57077	54604	54858	21293	0	56863	1445	1347	1378	21437	21896	1443	47966	56735	21399	58730	21578	21909	49831	45917	50020	50056
DE_NM006	46883	52427	54894	52506	52621	56786	50426	45666	56741	58365	48543	53800	32727	45804	46374	46452	32492	45787	45814	45685	46385	46382	45585	45609	45644	51615	53213	52861	54411	56863	0	56903	56809	56950	54336	54970	56830	45616	62163	54325	51032	54488	54955	50385	46446	50580	50751
DE_NM007	48222	19162	21916	23490	23498	1182	48975	48118	1300	58465	54857	57393	26263	39516	45935	45924	26128	39542	39640	48058	46016	46066	48082	48021	48028	57032	54580	54884	21386	1445	56903	0	1322	1421	21470	21953	1312	47969	56703	21424	58806	21623	21830	49897	45869	50092	50151
DE_NM008	48049	19086	21788	23432	23440	1284	48835	47943	1288	58315	54839	57264	26098	39459	45837	45853	26070	39524	39602	47833	45930	45885	47852	47880	47890	56894	54505	54806	21322	1347	56809	1322	0	1353	21360	21826	1320	47803	56553	21436	58588	21483	21834	49741	45726	49920	49970
DE_NM009	48117	19186	21975	23436	23468	1299	48993	48086	1349	58528	54973	57460	26295	39592	45897	45922	26216	39576	39746	48016	46001	45980	48080	48025	48064	57095	54604	54899	21447	1378	56950	1421	1353	0	21410	21860	1505	48015	56684	21425	58787	21540	21963	49846	45813	50014	50096
DE_NM010	45922	25725	16200	34472	34426	21204	47428	46676	21244	60150	50951	59994	38426	36136	45727	45705	38196	36150	36220	46648	45781	45811	46606	46653	46604	58022	55347	53504	1426	21437	54336	21470	21360	21410	0	16194	21438	46560	57500	1281	57973	1324	16357	49145	45654	49303	49500
DE_NM011	46840	27372	1333	31666	31660	21727	49405	48718	21786	58415	51345	60527	38537	31295	45754	45850	38415	31370	31441	48672	45926	45895	48672	48650	48658	56724	56833	55302	16392	21896	54970	21953	21826	21860	16194	0	21915	48626	61307	16317	60402	16340	1304	47917	45712	48160	48389
DE_NM014	48000	19091	21956	23330	23358	1352	48904	47975	1308	58400	54806	57237	26186	39523	45737	45752	26134	39552	39664	47911	45844	45886	47979	47928	47913	56865	54444	54820	21372	1443	56830	1312	1320	1505	21438	21915	0	47856	56723	21464	58597	21540	21832	49724	45709	49940	50036
DE_NM016	18062	38081	48633	36302	36471	47788	44006	1205	47766	58882	49320	53465	45056	41396	20801	20863	44881	41431	41475	1236	20833	20844	1379	1269	1275	49996	49481	50607	46776	47966	45616	47969	47803	48015	46560	48626	47856	0	58418	46660	49373	46748	48688	32175	20847	32376	32541
DE_NM017	62487	56485	61316	64077	64114	56562	55756	58396	56637	29414	52402	58571	56406	62609	61002	60997	56315	62555	62600	58328	60907	60920	58369	58348	58410	53583	53202	61318	57559	56735	62163	56703	56553	56684	57500	61307	56723	58418	0	57519	45868	57547	61324	63942	60917	63998	64050
DE_NM018	46056	25846	16305	34552	34526	21137	47630	46710	21230	60309	50998	60061	38403	36143	45833	45780	38217	36171	36263	46696	45831	45857	46774	46659	46608	58225	55374	53467	1235	21399	54325	21424	21436	21425	1281	16317	21464	46660	57519	0	58057	1517	16408	49181	45791	49357	49598
DE_NM019	52345	52746	60321	56635	56716	58573	38981	49393	58531	44948	39729	43219	54073	53407	51018	51080	53963	53339	53383	49388	51024	50969	49351	49368	49276	36615	27311	52854	58018	58730	51032	58806	58588	58787	57973	60402	58597	49373	45868	58057	0	58150	60359	55216	51019	55305	55316
DE_NM012	46028	25980	16466	34580	34589	21457	47730	46892	21417	60277	51105	60206	38577	36237	45902	45916	38373	36315	36396	46873	45957	46034	46880	46875	46834	58235	55482	53499	1546	21578	54488	21623	21483	21540	1324	16340	21540	46748	57547	1517	58150	0	16333	49168	45859	49364	49623
DE_NM013	46858	27471	1324	31720	31632	21776	49447	48779	21774	58449	51369	60418	38502	31363	45844	45880	38421	31428	31576	48783	45974	45987	48765	48719	48667	56714	56821	55301	16390	21909	54955	21830	21834	21963	16357	1304	21832	48688	61324	16408	60359	16333	0	47877	45861	48155	48410
US_JW001	27506	43867	47893	40016	40093	49661	47474	32254	49627	62499	51868	55023	48373	41807	31451	31483	48296	41790	41846	32152	31597	31636	32159	32215	32097	53978	53029	53525	49158	49831	50385	49897	49741	49846	49145	47917	49724	32175	63942	49181	55216	49168	47877	0	31423	1355	1850
US_JW002	20370	28394	45745	24305	24384	45685	45671	20820	45713	61229	51392	54871	45281	40677	1196	1299	45115	40641	40758	20678	1451	1351	20771	20755	20739	49732	47357	51335	45882	45917	46446	45869	45726	45813	45654	45712	45709	20847	60917	45791	51019	45859	45861	31423	0	31617	31815
US_JW003	27804	44028	48117	40177	40277	49866	47657	32486	49778	62612	51965	55167	48458	42032	31614	31690	48370	41950	42015	32405	31710	31821	32451	32466	32418	54151	53191	53658	49380	50020	50580	50092	49920	50014	49303	48160	49940	32376	63998	49357	55305	49364	48155	1355	31617	0	1834
US_JW004	28042	44140	48348	40501	40577	49872	47665	32620	49896	62525	52065	55094	48491	42378	31876	31985	48455	42321	42368	32476	32038	31972	32466	32549	32504	54172	53198	53757	49582	50056	50751	50151	49970	50096	49500	48389	50036	32541	64050	49598	55316	49623	48410	1850	31815	1834	0
