## Supplemental Table for "Whole genome sequencing elucidates the species-wide diversity and evolution of fungicide resistance in the early blight pathogen *Alternaria solani*": TableS2_distance.BE_SL002.excluded.compcase.tab

	SE_EL009	SE_EL005	SE_EL010	SE_EL006	SE_EL011	SE_EL007	BE_SL004	BE_SL005	BE_SL001	BE_SL007	BE_SL008	BE_SL006	BE_SL003	SE_EL012	SE_EL001	SE_EL002	SE_EL008	SE_EL003	SE_EL004	RS_ZI008	RS_ZI001	RS_ZI002	RS_ZI006	RS_ZI005	RS_ZI007	RS_ZI003	RS_ZI004	DE_NM015	DE_NM020	US_NM022	DE_NM006	DE_NM007	DE_NM008	DE_NM009	DE_NM010	DE_NM011	DE_NM014	DE_NM016	DE_NM017	DE_NM018	DE_NM019	DE_NM012	DE_NM013	US_JW001	US_JW002	US_JW003	US_JW004
SE_EL009	0	33752	40585	28975	28977	42353	40375	15400	42343	56317	47150	48806	41627	34840	16876	16889	41576	34822	34845	15369	16865	16888	15385	15371	15376	45343	45807	44208	39818	42439	40813	42443	42412	42405	39748	40674	42401	15415	56591	39829	47072	39815	40663	23369	16916	23524	23735
SE_EL005	33752	0	23171	19833	19827	16410	40651	32727	16403	52010	45085	48284	30517	33242	24323	24362	30360	33252	33247	32706	24316	24333	32728	32710	32719	47169	42172	43099	22108	16567	45877	16531	16496	16531	22102	23209	16511	32754	50471	22099	46888	22135	23201	37623	24367	37738	37930
SE_EL010	40585	23171	0	26636	26634	18287	43987	42057	18268	51790	45415	52964	32720	27478	39811	39842	32607	27486	27487	42042	39804	39829	42048	42036	42049	50814	51036	48650	14017	18436	48547	18410	18379	18418	13957	296	18404	42080	54826	13996	54376	14016	254	42231	39853	42364	42555
SE_EL006	28975	19833	26636	0	146	19525	43445	31615	19510	56372	46091	51915	35271	34702	21343	21356	35206	34706	34703	31594	21342	21333	31594	31592	31601	47558	45808	46849	29619	19650	46580	19648	19601	19620	29545	26722	19600	31622	57672	29604	50515	29616	26706	35093	21387	35213	35437
SE_EL011	28977	19827	26634	146	0	19535	43468	31637	19512	56388	46114	51930	35273	34696	21345	21362	35218	34690	34701	31614	21352	21343	31616	31624	31633	47576	45823	46859	29629	19656	46604	19648	19603	19624	29545	26742	19582	31654	57684	29606	50543	29628	26718	35117	21395	35231	35461
SE_EL007	42353	16410	18287	19525	19535	0	42927	42207	247	52010	48461	51111	22395	34502	40479	40498	22240	34512	34519	42200	40466	40489	42198	42190	42205	50877	48345	47810	17994	399	50137	281	344	355	17986	18325	341	42224	50619	17955	52536	18043	18325	43438	40525	43567	43726
BE_SL004	40375	40651	43987	43445	43468	42927	0	39006	42931	42309	32891	43600	41601	38193	40106	40096	41474	38199	38194	39005	40089	40105	39015	38997	39013	36833	34934	46730	42314	43057	44598	43041	43002	43041	42200	44062	43011	39039	50207	42301	35373	42293	44053	42394	40131	42472	42638
BE_SL005	15400	32727	42057	31615	31637	42207	39006	0	42205	52958	43893	47585	40049	35823	17020	17009	39934	35815	35828	213	17011	17018	215	189	218	44598	43688	44178	40506	42305	39569	42305	42252	42297	40398	42120	42269	226	52809	40487	44191	40493	42101	27405	17046	27517	27713
BE_SL001	42343	16403	18268	19510	19512	247	42931	42205	0	51976	48470	51108	22353	34494	40475	40486	22200	34508	34503	42192	40462	40465	42202	42194	42205	50869	48321	47793	18033	376	50120	312	313	344	18001	18348	314	42218	50614	17992	52494	18040	18352	43425	40505	43556	43717
BE_SL007	56317	52010	51790	56372	56388	52010	42309	52958	51976	0	46246	49541	48326	53358	54974	54998	48201	53334	53325	52943	54953	54984	52985	52963	52968	40017	41413	51874	53529	52084	51592	52094	52057	52070	53475	51845	52054	53013	26511	53530	40735	53514	51832	55781	55011	55851	55986
BE_SL008	47150	45085	45415	46091	46114	48461	32891	43893	48470	46246	0	42340	48089	40185	45328	45331	47966	40186	40177	43894	45329	45347	43888	43868	43876	36076	37262	48726	44941	48608	43006	48549	48555	48557	44907	45465	48552	43900	47021	44933	36031	44964	45475	46530	45373	46587	46757
BE_SL006	48806	48284	52964	51915	51930	51111	43600	47585	51108	49541	42340	0	47059	47744	48960	48976	46876	47742	47733	47572	48937	48957	47622	47596	47582	41876	42117	46371	52783	51246	47073	51227	51206	51219	52685	53022	51204	47671	52941	52763	38500	52787	53006	48274	48967	48375	48516
BE_SL003	41627	30517	32720	35271	35273	22395	41601	40049	22353	48326	48089	47059	0	36776	40413	40465	441	36790	36771	40022	40440	40441	40030	40000	40039	46275	48781	47823	32923	22421	28437	22439	22360	22413	32907	32791	22361	40056	50356	32910	48365	32956	32784	42265	40480	42337	42482
SE_EL012	34840	33242	27478	34702	34696	34502	38193	35823	34494	53358	40185	47744	36776	0	35933	35960	36665	220	221	35808	35934	35949	35820	35810	35815	47158	45362	45002	31919	34646	40386	34626	34593	34652	31849	27575	34594	35838	56044	31898	48044	31928	27570	37041	35955	37174	37373
SE_EL001	16876	24323	39811	21343	21345	40479	40106	17020	40475	54974	45328	48960	40413	35933	0	173	40348	35925	35936	16973	137	148	17009	16971	16996	44042	41600	44481	40066	40593	40663	40579	40536	40547	39982	39896	40539	17042	54931	40043	45516	40053	39885	26849	246	26921	27145
SE_EL002	16889	24362	39842	21356	21362	40498	40096	17009	40486	54998	45331	48976	40465	35960	173	0	40368	35942	35965	16974	196	191	17012	16980	17011	44061	41632	44500	40085	40618	40693	40588	40545	40558	39985	39917	40542	17021	54946	40056	45537	40064	39904	26850	245	26936	27158
SE_EL008	41576	30360	32607	35206	35218	22240	41474	39934	22200	48201	47966	46876	441	36665	40348	40368	0	36685	36668	39929	40357	40358	39939	39913	39938	46150	48666	47754	32784	22326	28352	22304	22281	22328	32772	32666	22286	39981	50291	32769	48258	32807	32657	42204	40389	42280	42433
SE_EL003	34822	33252	27486	34706	34690	34512	38199	35815	34508	53334	40186	47742	36790	220	35925	35942	36685	0	169	35794	35918	35939	35806	35806	35801	47144	45350	45020	31933	34648	40398	34624	34605	34642	31843	27595	34596	35830	56034	31900	48036	31936	27578	37029	35959	37146	37363
SE_EL004	34845	33247	27487	34703	34701	34519		35828	34503	53325	40177	47733	36771	221	35936	35965	36668	169	0	35803	35931	35960	35815	35809	35808	47133	45345	44987	31908	34663	40373	34637	34602	34663	31852	27572	34615	35831	56009	31897	48031	31923	27567	37016	35970	37137	37330
RS_ZI008	15369	32706	42042	31594	31614	42200	39005	213	42192	52943	43894	47572	40022	35808	16973	16974	39929	35794	35803	0	16952	16953	222	182	183	44589	43685	44167	40495	42294	39566	42292	42237	42288	40389	42117	42258	255	52766	40472	44188	40486	42102	27390	16987	27496	27682
RS_ZI001	16865	24316	39804	21342	21352	40466	40089	17011	40462	54953	45329	48937	40440	35934	137	196	40357	35918	35931	16952	0	143	17000	16970	16985	44025	41595	44476	40065	40588	40674	40564	40517	40542	39971	39903	40528	17047	54916	40044	45493	40054	39884	26846	261	26920	27142
RS_ZI002	16888	24333	39829	21333	21343	40489	40105	17018	40465	54984	45347	48957	40441	35949	148	191	40358	35939	35960	16953	143	0	17011	16975	16990	44038	41603	44503	40068	40591	40665	40579	40530	40541	39978	39914	40547	17058	54937	40049	45516	40063	39909	26865	246	26939	27157
RS_ZI006	15385	32728	42048	31594	31616	42198	39015	215	42202	52985	43888	47622	40030	35820	17009	17012	39939	35806	35815	222	17000	17011	0	148	179	44625	43689	44165	40501	42310	39552	42296	42235	42298	40385	42117	42262	267	52784	40490	44202	40494	42104	27396	17051	27506	27692
RS_ZI005	15371	32710	42036	31592	31624	42190	38997	189	42194	52963	43868	47596	40000	35810	16971	16980	39913	35806	35809	182	16970	16975	148	0	151	44603	43679	44161	40487	42300	39552	42288	42239	42294	40387	42107	42266	241	52770	40466	44196	40478	42094	27388	17015	27490	27684
RS_ZI007	15376	32719	42049	31601	31633	42205	39013	218	42205	52968	43876	47582	40039	35815	16996	17011	39938	35801	35808	183	16985	16990	179	151	0	44604	43683	44180	40498	42309	39579	42299	42242	42299	40396	42120	42267	254	52791	40477	44191	40487	42099	27389	17040	27499	27691
RS_ZI003	45343	47169	50814	47558	47576	50877	36833	44598	50869	40017	36076	41876	46275	47158	44042	44061	46150	47144	47133	44589	44025	44038	44625	44603	44604	0	29285	50347	52444	50977	46159	50985	50932	50971	52348	50891	50931	44653	48646	52451	33730	52431	50888	48562	44073	48673	48790
RS_ZI004	45807	42172	51036	45808	45823	48345	34934	43688	48321	41413	37262	42117	48781	45362	41600	41632	48666	45350	45345	43685	41595	41603	43689	43679	43683	29285	0	46689	49771	48445	47548	48449	48414	48421	49705	51109	48411	43721	48291	49772	24620	49778	51108	47451	41642	47555	47675
DE_NM015	44208	43099	48650	46849	46859	47810	46730	44178	47793	51874	48726	46371	47823	45002	44481	44500	47754	45020	44987	44167	44476	44503	44165	44161	44180	50347	46689	0	46631	47901	46591	47894	47867	47877	46582	48690	47895	44188	54544	46618	47313	46618	48700	47132	44505	47219	47399
DE_NM020	39818	22108	14017	29619	29629	17994	42314	40506	18033	53529	44941	52783	32923	31919	40066	40085	32784	31933	31908	40495	40065	40068	40501	40487	40498	52444	49771	46631	0	18107	48026	18093	18094	18117	338	14045	18113	40527	51171	233	52433	371	14039	43480	40072	43584	43785
US_NM022	42439	16567	18436	19650	19656	399	43057	42305	376	52084	48608	51246	22421	34646	40593	40618	22326	34648	34663	42294	40588	40591	42310	42300	42309	50977	48445	47901	18107	0	50208	406	365	394	18123	18424	360	42324	50672	18104	52626	18136	18418	43525	40611	43652	43815
DE_NM006	40813	45877	48547	46580	46604	50137	44598	39569	50120	51592	43006	47073	28437	40386	40663	40693	28352	40398	40373	39566	40674	40665	39552	39552	39579	46159	47548	46591	48026	50208	0	50216	50175	50222	47982	48587	50182	39590	55174	48005	45741	48049	48601	44609	40710	44700	44838
DE_NM007	42443	16531	18410	19648	19648	281	43041	42305	312	52094	48549	51227	22439	34626	40579	40588	22304	34624	34637	42292	40564	40579	42296	42288	42299	50985	48449	47894	18093	406	50216	0	303	354	18105	18412	320	42308	50653	18068	52626	18136	18388	43527	40591	43650	43813
DE_NM008	42412	16496	18379	19601	19603	344	43002	42252	313	52057	48555	51206	22360	34593	40536	40545	22281	34605	34602	42237	40517	40530	42235	42239	42242	50932	48414	47867	18094	365	50175	303	0	339	18058	18369	281	42253	50624	18071	52575	18101	18375	43498	40540	43621	43796
DE_NM009	42405	16531	18418	19620	19624	355	43041	42297	344	52070	48557	51219	22413	34652	40547	40558	22328	34642	34663	42288	40542	40541	42298	42294	42299	50971	48421	47877	18117	394	50222	354	339	0	18113	18402	374	42320	50622	18112	52602	18126	18410	43503	40553	43638	43809
DE_NM010	39748	22102	13957	29545	29545	17986	42200	40398	18001	53475	44907	52685	32907	31849	39982	39985	32772	31843	31852	40389	39971	39978	40385	40387	40396	52348	49705	46582	338	18123	47982	18105	18058	18113	0	13979	18073	40419	51125	307	52377	305	13981	43408	39982	43494	43701
DE_NM011	40674	23209	296	26722	26742	18325	44062	42120	18348	51845	45465	53022	32791	27575	39896	39917	32666	27595	27572	42117	39903	39914	42117	42107	42120	50891	51109	48690	14045	18424	48587	18412	18369	18402	13979	0	18404	42129	54842	14006	54425	14014	254	42271	39914	42408	42605
DE_NM014	42401	16511	18404	19600	19582	341	43011	42269	314	52054	48552	51204	22361	34594	40539	40542	22286	34596	34615	42258	40528	40547	42262	42266	42267	50931	48411	47895	18113	360	50182	320	281	374	18073	18404	0	42288	50644	18104	52578	18114	18402	43487	40573	43614	43781
DE_NM016	15415	32754	42080	31622	31654	42224	39039	226	42218	53013	43900	47671	40056	35838	17042	17021	39981	35830	35831	255	17047	17058	267	241	254	44653	43721	44188	40527	42324	39590	42308	42253	42320	40419	42129	42288	0	52813	40502	44249	40518	42120	27389	17084	27500	27688
DE_NM017	56591	50471	54826	57672	57684	50619	50207	52809	50614	26511	47021	52941	50356	56044	54931	54946	50291	56034	56009	52766	54916	54937	52784	52770	52791	48646	48291	54544	51171	50672	55174	50653	50624	50622	51125	54842	50644	52813	0	51148	41609	51134	54834	57166	54967	57247	57418
DE_NM018	39829	22099	13996	29604	29606	17955	42301	40487	17992	53530	44933	52763	32910	31898	40043	40056	32769	31900	31897	40472	40044	40049	40490	40466	40477	52451	49772	46618	233	18104	48005	18068	18071	18112	307	14006	18104	40502	51148	0	52436	358	14006	43459	40055	43577	43780
DE_NM019	47072	46888	54376	50515	50543	52536	35373	44191	52494	40735	36031	38500	48365	48044	45516	45537	48258	48036	48031	44188	45493	45516	44202	44196	44191	33730	24620	47313	52433	52626	45741	52626	52575	52602	52377	54425	52578	44249	41609	52436	0	52438	54412	49958	45549	50047	50178
DE_NM012	39815	22135	14016	29616	29628	18043	42293	40493	18040	53514	44964	52787	32956	31928	40053	40064	32807	31936	31923	40486	40054	40063	40494	40478	40487	52431	49778	46618	371	18136	48049	18136	18101	18126	305	14014	18114	40518	51134	358	52438	0	13982	43439	40051	43558	43735
DE_NM013	40663	23201	254	26706	26718	18325	44053	42101	18352	51832	45475	53006	32784	27570	39885	39904	32657	27578	27567	42102	39884	39909	42104	42094	42099	50888	51108	48700	14039	18418	48601	18388	18375	18410	13981	254	18402	42120	54834	14006	54412	13982	0	42277	39903	42408	42589
US_JW001	23369	37623	42231	35093	35117	43438	42394	27405	43425	55781	46530	48274	42265	37041	26849	26850	42204	37029	37016	27390	26846	26865	27396	27388	27389	48562	47451	47132	43480	43525	44609	43527	43498	43503	43408	42271	43487	27389	57166	43459	49958	43439	42277	0	26862	492	729
US_JW002	16916	24367	39853	21387	21395	40525	40131	17046	40505	55011	45373	48967	40480	35955	246	245	40389	35959	35970	16987	261	246	17051	17015	17040	44073	41642	44505	40072	40611	40710	40591	40540	40553	39982	39914	40573	17084	54967	40055	45549	40051	39903	26862	0	26940	27150
US_JW003	23524	37738	42364	35213	35231	43567	42472	27517	43556	55851	46587	48375	42337	37174	26921	26936	42280	37146	37137	27496	26920	26939	27506	27490	27499	48673	47555	47219	43584	43652	44700	43650	43621	43638	43494	42408	43614	27500	57247	43577	50047	43558	42408	492	26940	0	689
US_JW004	23735	37930	42555	35437	35461	43726	42638	27713	43717	55986	46757	48516	42482	37373	27145	27158	42433	37363	37330	27682	27142	27157	27692	27684	27691	48790	47675	47399	43785	43815	44838	43813	43796	43809	43701	42605	43781	27688	57418	43780	50178	43735	42589	729	27150	689	0
